# A Parasite Odyssey: An RNA virus concealed in *Toxoplasma gondii*

**DOI:** 10.1101/2023.09.17.558162

**Authors:** Purav Gupta, Aiden Hiller, Jawad Chowdhury, Declan Lim, Dillon Yee Lim, Jeroen P.J. Saeij, Artem Babaian, Felipe Rodriguez, Luke Pereira, Alex Morales

**Author notes:** Authors contributed equally, order was determined by Starfox64 tournament.

## Abstract

We are entering a “Platinum Age of Virus Discovery”, an era marked by exponential growth in the discovery of virus biodiversity, and driven by advances in metagenomics and computational analysis. In the ecosystem of a human (or any animal) there are more species of viruses than simply those directly infecting the animal cells. Viruses can infect all organisms constituting the microbiome, including bacteria, fungi, and unicellular parasites. Thus the complexity of possible interactions between host, microbe, and viruses is unfathomable. To understand this interaction network we must employ computationally-assisted virology as a means of analyzing and interpreting the millions of available samples to make inferences about the ways in which viruses may intersect human health.

From a computational viral screen of human neuronal datasets, we identified a novel narnavirus *Apocryptovirus odysseus* (Ao) which likely infects the neurotropic parasite *Toxoplasma gondii*. Previously, several parasitic protozoan viruses (PPVs) have been mechanistically established as triggers of host innate responses, and here we present *in silico* evidence that Ao is a plausible pro-inflammatory factor in human and mouse cells infected by *T. gondii*. *T. gondii* infects billions of people worldwide, yet the prognosis of toxoplasmosis disease is highly variable, and PPVs like Ao could function as a hitherto undescribed hypervirulence factor. In a broader screen of over 7.6 million samples, we explored phylogenetically-proximal viruses to Ao and discovered 19 *Apocryptovirus* species, all found in libraries annotated as vertebrate transcriptome or metatranscriptomes. While the Narnavirus samples making up this genus-like clade are derived from sheep, goat, bat, rabbit, chicken, and pigeon samples, the presence of virus is strongly predictive of parasitic (*Apicomplexa*) nucleic acid co-occurrence, supporting that these are a clade of parasite-infecting viruses.

This is a computational proof-of-concept study in which we rapidly analyze millions of datasets from which we distilled a mechanistically, ecologically, and phylogenetically refined hypothesis. We predict this highly diverged Ao RNA virus is biologically a *T. gondii* infection, and that Ao, and other viruses like it, will modulate this disease which afflicts billions worldwide.
