## Supplementary Table 2 for "A Parasite Odyssey: An RNA virus concealed in *Toxoplasma gondii*"

### Sheet: Tg_strains
Supplementary Table 2: Toxoplasma gondii strains analyzed
Study	BioProject	exemplar_run	reads	T.gondii_strain	isolation_host	isolation_country	Lorenzi_Tg_clade	Ao
Melo	PRJNA114693	SRR446902	31918804	BOF	human	Belgium	A	FALSE
Melo	PRJNA114693	SRR446905	30684837	CAST	human	USA	A	FALSE
Melo	PRJNA114693	SRR446912	27512023	FOU	human	France	A	FALSE
Melo	PRJNA114693	SRR446916	38805902	GT1	goat	USA	A	FALSE
Melo	PRJNA114693	SRR446931	61603580	RHdelta	human	USA	A	FALSE
Melo	PRJNA114693	SRR1002965	63264712	TgCATBr9	cat	Brazil	A	FALSE
Melo	PRJNA114693	SRR446921	19686318	MAS	human	France	B	FALSE
Melo	PRJNA114693	SRR446935	51063454	TgCATBr44	cat	Brazil	B	FALSE
Melo	PRJNA114693	SRR446934	22403359	TgCATBr5	cat	Brazil	B	FALSE
Melo	PRJNA114693	SRR446926	27368984	P89	pig	USA	C	FALSE
Melo	PRJNA114693	SRR1002973	45907623	ROD	human	USA	C	FALSE
Melo	PRJNA114693	SRR446938	18166756	VEG	human	USA	C	FALSE
Melo	PRJNA114693	SRR1002962	63647670	ARI	human	USA	D	FALSE
Melo	PRJNA114693	SRR446901	19579389	B41	bear	USA	D	FALSE
Melo	PRJNA114693	SRR446904	27010295	B73	bear	USA	D	FALSE
Melo	PRJNA114693	SRR446909	26336284	COUGAR	cougar	Canada	D	TRUE
Melo	PRJNA114693	SRR446922	25200688	ME49	sheep	USA	D	FALSE
Melo	PRJNA114693	SRR446927	35047639	PRU	human	France	D	FALSE
Melo	PRJNA114693	SRR446930	23593882	RAY	human	USA	D	FALSE
Melo	PRJNA114693	SRR446906	25943445	CASTELLS	sheep	Uruguay	E	FALSE
Melo	PRJNA114693	SRR446917	27575043	GUY-DOS	human	French Guiana	F	FALSE
Melo	PRJNA114693	SRR446918	45820339	GUY-KOE	human	French Guiana	F	FALSE
Melo	PRJNA114693	SRR446920	26315460	GUY-MAT	human	French Guiana	F	FALSE
Melo	PRJNA114693	SRR446933	44678115	RUB	human	French Guiana	F	TRUE
Melo	PRJNA114693	SRR446937	41694540	VAND	human	French Guiana	F	FALSE
Melo	PRJNA114693	SRR446907	22911364	CEPdelta	cat	USA	NA	FALSE
Melo	PRJNA114693	SRR446910	24488344	DEG	human	France	NA	FALSE
Melo	PRJNA114693	SRR446914	17408261	GPHT	human	France	NA	FALSE
Melo	PRJNA114693	SRR446924	26939303	mock	NA	NA	NA	FALSE
Melo	PRJNA114693	SRR446939	34270726	WTD3	white-tailed deer	USA	NA	FALSE
Ngo	PRJNA241125	SRR1204595	23113466	GT1	goat	USA	A	FALSE
Ngo	PRJNA241125	SRR1204589	29143763	RH	human	USA	A	FALSE
Ngo	PRJNA241125	SRR1205181	45537408	VEG	human	USA	C	FALSE
Ngo	PRJNA241125	SRR1204805	24798457	ME49	sheep	USA	D	FALSE
Ngo	PRJNA241125	SRR1205207	27465836	PRU	human	France	D	FALSE
Ngo	PRJNA241125	SRR1204652	20242480	RUB	human	French Guiana	F	TRUE
Ngo	PRJNA241125	SRR1205830	34306528	EGS	human	Brazil	NA	FALSE
Ngo	PRJNA241125	SRR1204659	22909381	mock	NA	NA	NA	FALSE
Ngo	PRJNA241125	SRR1205921	18808991	TgBRDKH	NA	NA	NA	FALSE
